# Expression of AAACTAC satellite repeats as a long noncoding RNA in the early oocyte of *Drosophila virilis*

**DOI:** 10.64898/2026.08.24.746749

**Authors:** Olivier Vermette, Richy Leonel Mizoy, Jullien M. Flynn

**Affiliations:** Department of Biology, Université Laval, Québec, Canada Institute of Integrative and Systems Biology (IBIS), Québec, Canada

## Abstract

Satellite DNA is long arrays of tandem repetitive DNA located often near the centromeres of chromosomes, whose function, or lack of, has been debated since its discovery. Although situated in heterochromatin, satellite DNA may be expressed as long noncoding RNAs (lncRNAs). Although there are a few examples of satellite lncRNAs being characterized, and functions suggested, how widespread and functionally important they may be for developmental processes is not understood. Here, we take an evolutionary approach to investigate satellite lncRNA expression in *Drosophila spp*. ovaries, a tissue whose development is well-characterized but where satellite expression has only been minimally explored. Using a publicly-available total RNAseq dataset, we find that 118/156 surveyed satellite DNAs were expressed across 10 species, with 33 satellites having high expression over 20 RPM. However, all but two of these expressed satellites (AAACTAC in *D. virilis* and ACAGACAGACAGG in *D. ananassae*) had higher read counts in a sister smallRNA dataset, suggesting that most satellite transcripts primarily serve as precursors for piRNA biogenesis. The two “stand-alone” lncRNAs were highly strand-biased, with 96-97% of the total reads coming from one strand. We further investigated AAACTAC expression with RNA FISH and found the transcript is specifically present in the oocyte nucleus following a dynamic spatiotemporal pattern, with the highest expression in stage 3-5 oocytes. The transcription pattern of AAACTAC is conserved in the three other virilis clade species that contain this satellite DNA. Further, we found expression of unrelated satellites in more distantly related *D. borealis* and *littoralis* both in the oocyte and the nurse cells. Overall, our work identifies a novel lncRNA *AAACUAC* found in the early oocyte nucleus, which is conserved across ∼5 MY of evolution, and is therefore a strong candidate for the discovery of novel functions of satellite lncRNAs in development.
