## Supplementary material for "Expression of AAACTAC satellite repeats as a long noncoding RNA in the early oocyte of *Drosophila virilis*": Table S1

### Sheet: TableS1
Species	No. of sequences	Simple satellites	Complexe satellites
D. melanogaster	23	AAGAG ; AACATAGAAT ; AACAC ; AATAT; AGAT ; AACAC ; AAGAT ; AAACAC ; AAGGAG ; AAAAG ; AAGAC ; ACATATAT ; AATAG ; ACCGAGTACGGG ; AAT ; AT ; AATAATAT ;	Prod ; Dmel_sat4_1.672 ; Dmel_sat5_1.686 ; Dmel_1.688 ; Dmel_Responder ; Dmel_dodeca
D. simulans	16	AACAGAACATGTTCG ; AACAG ; AATAG ; AATAGAATTG ; AAGAGAATAG ; AGAT ; AAT ; AATTC ; AACATGTTCG ; Dsim_Dodeca ; DsimSat1-15	Dsim_Responder ; Dsim_1.688 ; Dsim5-135 ; DsimSat6-193 ; DsimSat7-288
D. yakuba	22	AATAGAATAT ; AATACC ; AC ; AAAGAAAT ; AATACAT ; AT ; ACAGACGG ; ACAG ; AAT ; AAACAAT ; AATAT ; AAC ; AG ; AAAATAT ; AGAT ; ACC	DyakSat1-131 ; DyakSat3-395 ; DyakSat2-320 ; Dyak_1.688 ; DyakSat5-434
D. erecta	15	ACA ; AAGT ; AATAG ; AAGAGT ; AAATAT ; AGC ; ACAT ; ACCGACTACGGG ; ACAGAT ; ACAGAT ; AAC ;	DereSat1-250 ; DereSat2-181 ; Dere_1.688_360bp ; Dere_1.688_191bp ; Dere_Responder
D. ficusphila	12	AGC ; AC ; AT ; ACAGACGG ; ACAG ; AAT ; AAC ; AG ; AGAT ; ACC	DficSat1_1.688 ; DficSat2-189
D. ananassae	14	AAGGTC ; ACAGACAGG ; ACAGACAGACAGG ; ACAG ; AAAGGTC ; AAAGGT ; ACAGACAGAG ; AACTATT ; DanaSat3-7	DanaSat1-35 ; DanaSat2-190 ; DanaSat4-202 ; DanaSat5-273 ; DanaSat6-25
D. persimilis	11	AAC ; AGC ; AG ; AC ; AT ; AAT ; AGAT	DperSat1-170 ; DperSat2-319 ; DperSat3-21 ; DperSat4-267
D. pseudoobscura	11	AAT ; AG ; AGC ; AC ; AAC ; AT ; AGAT	DpseSat1-169 ; DpseSat2-21 ; DpseSat3-319 ; DpseSat4-267
D. mojavensis	15	ACAGAT ; AG ; AC ; AT ; AGC ; AAAC ; AAT ; AAGT ; AAC ; ACAGCAT ; AGATAT ; AGAGAT ; AATGAC ;	Dmoj_CDSTR130 ; Dmoj_pBuM-1
D. virilis	17	AAATTAC ; AAACTAT ; AC ; AATATAG ; AAATAT ; ACAT ; AGATAT ; AGAGAT ; AAACTAC ; DvirSat4-7 ;	Dvir_DNAREP-TR1 ; DvirSat2-171 ; Dvir_pvB370 ; DvirSat5-132 ; DvirSat6-396 ; Dvir_Tetris-221 ; Dvir_36bp
TOTAL	156

### Sheet: TableS2
Satellite sequence	Probe sequence	Fluorophore	Species used in
(AAACTAC)n forward	GT AGT TTG TAG TTT GTA GTT TGT AGT TTG TAG TTT GTA GTT T	5’Cy3 and 5’Cy5	D. virilis, D. americana, D. novamexicana, D. lummei
(AAACTAC)n reverse	AAACTACAAACTACAAACTACAAACTACAAACTACAAACTAC	5’Cy5	D. virilis, D. americana, D. novamexicana, D. lummei
(AAACTAT)n forward	AT AGT TTA TAG TTT ATA GTT TAT AGT TTA TAG TTT ATA GTT T	5’Cy5	D. virilis
(AAACTAT)n reverse	AA ACT ATA AAC TAT AAA CTA TAA ACT ATA AAC TAT AAA CTA T	5’Cy3	D. virilis
(AAATTAC)n forward	GT AAT TTG TAA TTT GTA ATT TGT AAT TTG TAA TTT GTA ATT T	5’Cy3	D. virilis
(AAACAAC)n forward	GT TGT TTG TTG TTT GTT GTT TGT TGT TTG TTG TTT GTT GTT T	5’Cy5	D. virilis
Poly-A tail	TT TTT TTT TTT TTT TTT TTT TTT TTT TTT T	5’Cy5	D. virilis, D. melanogaster
(AAAC)n forward	GT TTG TTT GTT TGT TTG TTT GTT TGT TTG TTT GTT T	5’Cy3	D. montana
(AAAC)n reverse	AA ACA AAC AAA CAA ACA AAC AAA CAA ACA AAC AAA C	5’Cy5	D. montana
(ACAGACAGACAGG)n forward	CC TGT CTG TCT GTC CTG TCT GTC TGT CCT GTC TGT CTG T	5’Cy5	D. ananassae
(ACAGACAGG)n reverse	AC AGA CAG ACA GGA CAG ACA GAC AGG ACA GAC AGA CAG G	5’Cy3	D. ananassae
(ACAGACGG)n forward	CC GTC TGT CCG TCT GTC CGT CTG TCC GTC TGT CCG TCT GT	5’Cy3	D. borealis
(ACAGACGG)n reverse	AC AGA CGG ACA GAC GGA CAG ACG GAC AGA CGG ACA GAC GG	5’Cy5	D. borealis
Dlit-137 *	AG ATT GGC AGG GCT CCT GGT ATC TGA GAC AAG TTT T	5’Cy3	D. littoralis
Dlit-137 *	AA AAC TTG TCT CAG ATA CCA GGA GCC CTG CCA ATC T	5’Cy5	D. littoralis
Dlit-137 sequence	AAAACATACAGCCTTACCTGGCCGTCAAAACTGCTTTACCAAAACTTGTCTCAGATACCAGGAGCCCTGCCAATCTGGCATTTGCAGCCTAGGGGAGCAAGTCAAAGCCAAATAGTCTCACCCGACTATTTAATCTT

### Sheet: TableS3
Species	No. of expressed sequences	Sequence	Expresssion mean (RPM)	SD	SEM	No. of samples
D. melanogaster	13	AAGAG	6.78778	5.6101	2.80505	4
		AACATAGAAT	0.128671	0.0776162	0.0388081
		AACAC	0.147599	0.075761	0.0378805
		AGAT	0.213084	0.133092	0.0665459
		Prod	0.172372	0.0154286	0.00771431
		AACAC	0.11715	0.0726136	0.0363068
		AAACAC	0.124574	0.0683598	0.0341799
		ACCGAGTACGGG	0.30194	0.106363	0.0531817
		AAT	0.0995549	0.0496858	0.0248429
		AT	0.111846	0.0890969	0.0445485
		Dmel_1.688	17.8798	5.7962	2.8981
		Dmel_Responder	2.05694	0.446851	0.223426
		Dmel_dodeca	0.102547	0.0540922	0.0270461
D. simulans	11	AACAGAACATGTTCG	2.52274	0.983973	0.491986	4
		AACAG	0.488536	0.494319	0.24716
		AATAG	0.125294	0.196904	0.0984518
		AAGAGAATAG	0.270788	0.0327432	0.0163716
		AGAT	12.337	8.36579	4.18289
		Dsim_Dodeca	1.69302	0.577766	0.288883
		Dsim_Responder	0.703001	0.292198	0.146099
		Dsim_1.688	26.3508	5.00241	2.50121
		Dsim5-135	1.16158	0.309622	0.154811
		DsimSat6-193	2.53232	1.78065	0.890327
		DsimSat7-288	7.56117	0.899965	0.449982
D. yakuba	14	DyakSat1-131	3.02623	1.79355	0.896774	4
		DyakSat2-320	54.1588	44.5488	22.2744
		DyakSat3-395	6.30349	0.702764	0.351382
		Dyak_1.688	14.7414	4.93338	2.46669
		DyakSat5-434	2.86486	1.31551	0.657756
		AATAGAATAT	0.157217	0.195222	0.0976108
		AATACC	0.208247	0.241017	0.120508
		AGC	2.12324	0.722449	0.361225
		AC	1.45351	0.564102	0.282051
		ACAGACGG	0.837902	0.685495	0.342747
		AAACAAT	0.414063	0.418395	0.209197
		AAC	2.22904	1.98654	0.993268
		AG	0.760125	0.395593	0.197796
		ACC	0.215274	0.134195	0.0670973
D. erecta	11	ACA	0.127104	0.144349	0.0510352	8
		AAGT	0.601233	0.613307	0.216837
		AATAG	0.151052	0.242123	0.0856033
		AAGAGT	0.392942	0.278412	0.0984334
		AGC	2.46075	0.771352	0.272714
		ACAT	5.12914	2.15194	0.760827
		AAC	0.111562	0.0978472	0.0345942
		DereSat1-250	16.2594	6.84829	2.42124
		DereSat2-181	29.4259	13.1778	4.65904
		Dere_1.688_360bp	6.87527	3.38592	1.1971
		Dere_1.688_191bp	3.64222	0.419316	0.148251
D. ficusphila	10	DficSat1_1.688	11.8911			1
		AGC	0.695756
		AC	1.42314
		ACAGACGG	1.73939
		ACAG	0.189752
		AAT	0.126501
		AAC	0.759007
		AG	1.42314
		AGAT	0.253002
		ACC	0.53763
D. ananassae	13	AAGGTC	15.0141	6.48574	3.24287	4
		ACAGACAGG	6.7592	6.58017	3.29008
		ACAGACAGACAGG	51.973	59.3446	29.6723
		ACAG	0.83378	0.276088	0.138044
		AAAGGTC	1.36339	0.909072	0.454536
		AAAGGT	3.55566	0.971293	0.485647
		ACAGACAGAG	17.6073	2.35008	1.17504
		DanaSat1-35	1.98875	0.295367	0.147684
		DanaSat2-190	1.07831	0.650312	0.325156
		DanaSat3-7	1.57478	0.605853	0.302927
		DanaSat4-202	7.34804	1.8772	0.938602
		DanaSat5-273	26.0085	4.73405	2.36703
		DanaSat6-25	36.247	17.2339	8.61695
D. persimilis	7	AAC	1.11669	0.689689	0.487684	2
		AGC	1.57456	0.609398	0.430909
		AG	1.11145	0.0353299	0.024982
		AC	4.31857	2.30657	1.63099
		DperSat1-170	12.2091	3.43775	2.43086
		DperSat2-319	1.41711	0.548458	0.387819
		DperSat4-267	3.80672	0.288809	0.204219
D. pseudoobscura	8	AG	0.681839	0.673318	0.476107	2
		AGC	2.78357	2.40908	1.70348
		AC	2.47975	2.63405	1.86255
		AAC	1.63131	1.07049	0.756953
		AT	1.50934	2.06179	1.4579
		DpseSat1-169	17.9836	10.5942	7.49125
		DpseSat3-319	2.68456	1.83265	1.29588
		DpseSat4-267	4.42647	1.31385	0.929033
D. mojavensis	13	ACAGAT	1.82417	0.459056	0.324602	2
		AG	6.9954	0.955268	0.675477
		AC	13.3327	2.67805	1.89367
		AT	0.173027	0.244697	0.173027
		AGC	10.5569	1.79127	1.26662
		AAT	0.250035	0.272037	0.192359
		AAC	3.552	0.196923	0.139245
		ACAGCAT	0.659289	0.127981	0.0904959
		AGATAT	0.175789	0.159226	0.11259
		AGAGAT	0.175789	0.159226	0.11259
		AATGAC	0.380416	0.359235	0.254017
		Dmoj_CDSTR130	10.532	2.56052	1.81056
		Dmoj_pBuM-1	215.413	104.886	74.1654
D. virilis	13	AAATTAC	0.199149	0.260921	0.130461	4
		AAACTAT	0.215367	0.222771	0.111385
		AC	15.795	2.46894	1.23447
		ACAT	0.63372	0.223883	0.111942
		AGAGAT	0.133496	0.143541	0.0717705
		DvirSat1-7	293.071	190.288	95.1438
		Dvir_DNAREP-TR1	15.913	4.42053	2.21027
		DvirSat2-171	1.41301	0.355429	0.177715
		Dvir_pvB370	92.213	13.2551	6.62754
		DvirSat5-132	0.985151	0.370344	0.185172
		DvirSat6-396	0.662265	0.418606	0.209303
		Dvir_Tetris-221	3.18984	2.16024	1.08012
		Dvir_36bp	26.6249	5.55347	2.77673

### Sheet: TableS4
Species	Most expressed	Mean (RPM)	Standard Error of the Mean (SEM)	Genomic abundance
D. melanogaster	1.688	17.8798	2.8981	#5
D. simulans	1.688	28.35	2.50121	#4
D. yakuba	DyakSat2-320	54.16	22.2744	#2
D. erecta	DereSat2-181	29.43	4.65904	#2
D. ficusphila	1.688	11.89	-	#1
D. ananassae	ACAGACAGACAGG	51.97	29.6723	#2
D. persimilis	DperSat1-170	12.21	2.43086	#1
D. pseudoobscura	DpseSat1-169	17.98	7.49125	#1
D. mojavensis	pBuM-1	215.413	74.1654	#2
D. virilis	DvirSat1-7	293.071	95.1438	#1

### Sheet: TableS5
Species	Gene 1	Mean (RPM)	Gene 2	Mean (RPM)					species	SatDNA (en log10)	Gene A (en log10)	GeneB (en log10)
D. melanogaster	Bam	32.93	Gurken	25.47					D. melanogaster	1.25237	1.51759	1.40603
D. simulans	Bcd	42.03	Gurken	3.01					D. simulans	1.42078	1.62356	0.478566
D. yakuba	Bcd	38.57	Gurken	18.89					D. yakuba	1.73368	1.58625	1.27623
D. erecta	Bam	28.31	Gurken	7.28					D. erecta	1.46879	1.45194	0.862131
D. ficusphila	Gurken	17	Bam	14					D. ficusphila	1.07518	1.23045	1.14613
D. ananassae	Bcd	28.69	Bam	10.13					D. ananassae	1.71575	1.45773	1.00561
D. persimilis	Oskar	84.86	Gurken	20.43					D. persimilis	1.08672	1.9287	1.31027
D. pseudoobscura	Bam	76.03	Gurken	22.77					D. pseudoobscura	1.25479	1.88098	1.35736
D. mojavensis	Bcd	143.84	Bam	8.79					D. mojavensis	2.33327	2.15788	0.943989
D. virilis	Bcd	160.95	Bam	1.75					D. virilis	2.46697	2.20669	0.243038

### Sheet: TableS6
Species	Sequence	Ratio total RNAseq/smallRNA-seq (RPM)	Mean total RNA-seq	Mean smallRNA-seq
D. melanogaster	Dmel_1.688	0.0152981	17.8798	1168.76
D. simulans	AACAGAACATGTTCG	0.0416569	2.52274	60.56
	Dsim_1.688	0.105559	26.3508	249.63
	Dsim5-135	0.0246934	1.16158	47.04
	DsimSat6-193	0.0421351	2.53232	60.1
	DsimSat7-288	0.0124204	7.56117	608.77
D. yakuba	DyakSat1-131	0.118536	3.02623	25.53
	DyakSat2-320	0.62123	54.1588	87.18
	DyakSat3-395	0.0439911	6.30349	143.29
	Dyak_1.688	0.391745	14.7414	37.63
	DyakSat5-434	0.0283481	2.86486	101.06
	ACAGACGG	0.0198932	0.837902	42.12
D. erecta	DereSat1-250	0.0636574	16.2594	255.42
	DereSat2-181	0.834304	29.4259	35.27
D. ficusphila	DficSat1_1.688	0.123904	11.8911	95.97
	ACAGACGG	0.0512188	1.73939	33.96
D. ananassae	ACAGACAGACAGG	8.79357	51.97	5.91
	DanaSat5-273	0.372156	26.01	69.89
	DanaSat6-25	0.461489	36.25	78.55
D. persimilis	DperSat1-170	0.00279071	12.2091	4374.91
	DperSat2-319	0.0242282	1.41711	58.49
	DperSat4-267	0.0697713	3.80672	54.56
D. pseudoobscura	DpseSat1-169	0.00770441	17.9836	2334.19
	DpseSat3-319	0.0579945	2.68456	46.29
	DpseSat4-267	0.0999654	4.42647	44.28
D. mojavensis	AC	0.524085	13.3327	25.44
	Dmoj_pBuM-1	0.360905	215.413	596.87
D. virilis	DvirSat1-7	76.1223	293.071	3.85
	Dvir_DNAREP-TR1	0.017032	15.913	934.3
	Dvir_pvB370	0.149556	92.213	616.58
	DvirSat6-396	0.0288067	0.662265	22.99
	Dvir_Tetris-221	0.0315202	3.18984	101.2
	Dvir_36bp	0.280233	26.6249	95.01

### Sheet: TableS7
Les espèces sont classées par ordre alphabétique des noms. Le code couleur représente les niveaux de sgnificativité du biais directionnel
Species	satDNA	ratio rpm	RNAseq	sRNAseq
	ACAGACAGACAGG	8.79357	51.97	5.91
	DanaSat5-273	0.372156	26.01	69.89
	DanaSat6-25	0.461489	36.25	78.55
	DereSat1-250	0.0636574	16.2594	255.42
	DereSat2-181	0.834304	29.4259	35.27
	DficSat1_1.688	0.123904	11.8911	95.97
	ACAGACGG	0.0512188	1.73939	33.96
	Dmel_1.688	0.0152981	17.8798	1168.76
	AC	0.524085	13.3327	25.44
	Dmoj_pBuM-1	0.360905	215.413	596.87
	DperSat1-170	0.00279071	12.2091	4374.91
	DperSat2-319	0.0242282	1.41711	58.49
	DperSat4-267	0.0697713	3.80672	54.56
	DpseSat1-169	0.00770441	17.9836	2334.19
	DpseSat3-319	0.0579945	2.68456	46.29
	DpseSat4-267	0.0999654	4.42647	44.28
	AACAGAACATGTTCG	0.0416569	2.52274	60.56
	Dsim_1.688	0.105559	26.3508	249.63
	Dsim5-135	0.0246934	1.16158	47.04
	DsimSat6-193	0.0421351	2.53232	60.1
	DsimSat7-288	0.0124204	7.56117	608.77
	AAACTAC	76.1223	293.071	3.85
	Dvir_DNAREP-TR1	0.017032	15.913	934.3
	Dvir_pvB370	0.149556	92.213	616.58
	DvirSat6-396	0.0288067	0.662265	22.99
	Dvir_Tetris-221	0.0315202	3.18984	101.2
	Dvir_36bp	0.280233	26.6249	95.01
	DyakSat1-131	0.118536	3.02623	25.53
	DyakSat2-320	0.62123	54.1588	87.18
	DyakSat3-395	0.0439911	6.30349	143.29
	Dyak_1.688	0.391745	14.7414	37.63
	DyakSat5-434	0.0283481	2.86486	101.06
	ACAGACGG	0.0198932	0.837902	42.12

### Sheet: TableS8
Stages	Comparaison	p-value	Signif label
3	Dlumei-Damer	0.002	**
	Dnova-Dlumei	0.0148	*
	Dvir48-Dlumei	0.0003	***
4	Dlumei-Damer	0.0113	*
	Dvir48-Dlumei	0.0006	***
	Dlumei-Damer	0	***
5	Dnova-Damer	0.0004	***
	Dvir48-Damer	0.0088	**
	Dnova-Dlumei	0.0001	***
	Dvir48-Dlumei	0	***
	Dvir48-Dnova	0	***
	Dlumei-Damer	0.0403	*
7	Dvir48-Damer	0.0111	*
	Dnova-Dlumei	0.0022	**
	Dvir48-Dlumei	0.0001	***
8	Dlumei-Damer	0.0133	*
	Dvir48-Dlumei	0.045	*
